# A contextualised protein language model reveals the functional syntax of bacterial evolution

**DOI:** 10.1101/2025.07.20.665723

**Authors:** Maciej Wiatrak, David C. Abelson, Roman Mikhaylenko, Ramon Viñas Torné, Maria Ntemourtsidou, Adam Dinan, Divya Arora, Samuel T. Horsfield, John Lees, Maria Brbić, Aaron Weimann, R. Andres Floto

## Abstract

Bacteria have evolved a vast diversity of functions and behaviours that are currently incompletely understood and poorly predicted from DNA sequence alone. To understand the syntax of bacterial evolution and discover genome-to-phenotype relationships, we curated over 1.3 million genomes spanning bacterial phylogenetic space, represented each as an ordered sequence of proteins, and used these sequences to train a transformer-based, contextualised protein language model, *Bacformer*. By pretraining on genome-wide evolutionary patterns, *Bacformer* captures the compositional and positional relationships of proteins and thereby provides a whole-genome framework for linking genomic organisation and content to measurable bacterial traits. We demonstrate the ability of *Bacformer* to accurately predict protein–protein interactions; uncover operon structure, which we validated experimentally; infer important phenotypic traits, including antimicrobial resistance, while revealing likely causal genes; and design template synthetic proteomes with desirable properties. Thus, *Bacformer* establishes a genomic foundation model that reveals the evolutionary rules governing bacterial gene organisation, function, and phenotype, opening a route to systematic whole-genome engineering.
