## Supplementary Table 5 for "A contextualised protein language model reveals the functional syntax of bacterial evolution"

environment	gene_name	attribution_score
Human gut	licB	0.00286146719
Human gut	ywqD_1	0.00178502826
Human gut	lexA	0.001121045556
Human gut	rpsF	0.001101119677
Human gut	tsaE	0.001046844875
Human gut	gyrB	0.0009286683053
Human gut	arlR_1	0.0006708310102
Human gut	cshB	0.0006685864064
Human gut	lptB_1	0.0006647843984
Human gut	benM_1	0.0006205088575
Human gut	fabG	0.0004347524373
Human gut	appA_1	0.0003843097365
Human gut	ykoD_1	0.000374095398
Human gut	gtaB	0.0003701656533
Human gut	brnQ_1	0.0003323270939
Human gut	ettA_1	0.0003219737555
Human gut	rpoC	0.0003119152971
Human gut	secG	0.0003015572147
Human gut	tadA_1	0.0003011531953
Human gut	levE	0.0002981643192
Human gut	polC_1	0.0002901328553
Human gut	udk	0.0002895268262
Human gut	bltD	0.0002858501393
Human gut	cdaR	0.0002698726603
Human gut	garB	0.0002685559739
Human gut	glnQ_3	0.0002676692675
Human gut	rpoB	0.0002476094523
Human gut	smc_3	0.0002470031031
Human gut	tagU	0.0002460916294
Human gut	gsiC	0.0002455348149
Human gut	asnB	0.0002368347632
Human gut	glcA	0.0002219177404
Human gut	apbE	0.0002127368207
Human gut	ansA	0.0002126133477
Human gut	uvrB_1	0.0001978103537
Human gut	rlmL	0.0001937274064
Human gut	comFA	0.0001894846937
Human gut	pdxK	0.0001746569469
Human gut	greA_2	0.0001712694793
Human gut	mgtA	0.000169324223
Human gut	noc	0.0001673581573
Human gut	gspA	0.000164535857
Human gut	gmuR_1	0.0001642208517
Human gut	yumC	0.0001621083065
Human gut	cfa	0.0001587794104
Human gut	pheS	0.000150739681
Human gut	pepDA_3	0.0001478838385
Human gut	bmr3_1	0.0001453374134
Human gut	urdA	0.0001440155902
Human gut	dps	0.0001369302045
Human gut	rplM	0.0001360923052
Human gut	psd	0.000133428839
Human gut	btuD_9	0.000131124747
Human gut	dbpA	0.000128292304
Human gut	strL	0.0001259228447
Human gut	artJ	0.0001254369272
Human gut	yhdG_1	0.0001217048775
Human gut	truA	0.0001210176852
Human gut	fetB	0.0001190315379
Human gut	yfcA	0.0001152592231
Human gut	atm1	0.0001150918397
Human gut	glsA_1	0.000114161754
Human gut	rpmD	0.0001132098841
Human gut	pbpX_2	0.0001102844835
Human gut	rnz	0.0001081276132
Human gut	clpX	0.0001063903983
Human gut	hprK	0.0001054597087
Human gut	gmuC_2	0.0001010484411
Human gut	ogt	9.74E-05
Human gut	bceB	9.58E-05
Human gut	brnQ_2	9.47E-05
Human gut	dxs	9.03E-05
Human gut	yidA_1	9.01E-05
Human gut	dtd3	8.99E-05
Human gut	cspA	8.79E-05
Human gut	pta	8.72E-05
Human gut	ldh_2	8.48E-05
Human gut	topA	8.39E-05
Human gut	kup_1	8.33E-05
Human gut	ybiT_2	8.29E-05
Human gut	rpsM	8.15E-05
Human gut	oatA_2	7.87E-05
Human gut	efp_2	7.86E-05
Human gut	rplA	7.77E-05
Human gut	rplN	7.72E-05
Human gut	comGA	7.70E-05
Human gut	asnS	7.61E-05
Human gut	noc_2	7.59E-05
Human gut	rpiA	7.59E-05
Human gut	lacR_2	7.54E-05
Human gut	lacA_1	7.53E-05
Human gut	cls_1	7.51E-05
Human gut	exoA_2	7.39E-05
Human gut	lptB_2	7.27E-05
Human gut	nrdF	7.25E-05
Human gut	glnQ_1	7.02E-05
Human gut	ywpJ	6.95E-05
Human gut	mutL	6.83E-05
Human gut	tpiA	6.82E-05
Human gut	pbuG_1	6.82E-05
Pig gut	cwlS	0.002734137699
Pig gut	pepDA	0.001529520378
Pig gut	cytR	0.001339996699
Pig gut	rmlB	0.0007373454282
Pig gut	xerC_13	0.0006299479865
Pig gut	gspA_1	0.0004637111851
Pig gut	ltaS1_1	0.0004606996954
Pig gut	gmuR_3	0.0002946312306
Pig gut	murC	0.0002844887786
Pig gut	clpB	0.0002702450729
Pig gut	murQ_2	0.0002599427244
Pig gut	gmuR_4	0.0002391537855
Pig gut	oxc_1	0.0002299109474
Pig gut	azoR	0.0002280413173
Pig gut	xerC_8	0.0002236784785
Pig gut	sbnD_1	0.000220997812
Pig gut	rplK	0.000211555307
Pig gut	rutB	0.0002021485125
Pig gut	asnB	0.0001950058358
Pig gut	dinB_1	0.0001889288833
Pig gut	arlR_2	0.0001808467932
Pig gut	pyrK	0.0001776348799
Pig gut	glnP	0.0001682531438
Pig gut	ldh	0.0001621921983
Pig gut	murG_2	0.0001620612893
Pig gut	sdhA	0.0001563746337
Pig gut	smc_1	0.0001520545047
Pig gut	rpsQ	0.0001500299404
Pig gut	copY	0.0001475927565
Pig gut	epsL	0.0001426064118
Pig gut	rpsE_1	0.0001409761608
Pig gut	glcR_2	0.0001326985657
Pig gut	ybeY	0.0001325600897
Pig gut	greA	0.0001293641835
Pig gut	greA_2	0.0001281360019
Pig gut	lytG	0.0001272936352
Pig gut	ytcD	0.0001271356596
Pig gut	rpe_2	0.0001200569677
Pig gut	msrA_1	0.0001166469301
Pig gut	gmk_1	0.0001143012196
Pig gut	ackA_2	0.0001139462402
Pig gut	xpkA_2	0.0001139228116
Pig gut	rsmG	0.0001109891818
Pig gut	hit	0.0001092593957
Pig gut	cca	0.0001087312121
Pig gut	ftsY	0.0001075611726
Pig gut	menA_2	0.0001066327677
Pig gut	phnD2_2	0.0001041654541
Pig gut	gtfA_2	0.0001034443776
Pig gut	polA_2	0.0001033689477
Pig gut	bphP	0.0001021049829
Pig gut	tmcAL	0.0001010270425
Pig gut	btuD_2	0.0001002158606
Pig gut	nrdI	9.94E-05
Pig gut	thiM	9.92E-05
Pig gut	thiI	9.83E-05
Pig gut	tadA_2	9.81E-05
Pig gut	dut_2	9.59E-05
Pig gut	elaA	9.56E-05
Pig gut	hpf	8.75E-05
Pig gut	rhaS	8.72E-05
Pig gut	yecS	8.70E-05
Pig gut	bglG	8.57E-05
Pig gut	deoD	8.54E-05
Pig gut	pepDA_3	8.52E-05
Pig gut	epsF_4	8.43E-05
Pig gut	nanK	8.41E-05
Pig gut	folD_1	8.30E-05
Pig gut	iscS_2	8.28E-05
Pig gut	mshA	8.18E-05
Pig gut	cshA	8.13E-05
Pig gut	carB	8.12E-05
Pig gut	coaD	8.04E-05
Pig gut	lrgA	8.00E-05
Pig gut	repB	7.94E-05
Pig gut	btuD_1	7.85E-05
Pig gut	cas9-2	7.78E-05
Pig gut	mrr_4	7.76E-05
Pig gut	agaC_1	7.71E-05
Pig gut	rmlD_2	7.63E-05
Pig gut	rpmD	7.63E-05
Pig gut	tadA_3	7.61E-05
Pig gut	yokD_2	7.55E-05
Pig gut	rihB	7.45E-05
Pig gut	potA	7.45E-05
Pig gut	eccA3	7.40E-05
Pig gut	bacF	7.37E-05
Pig gut	spo0J	7.34E-05
Pig gut	appA_3	7.31E-05
Pig gut	glcR_1	7.28E-05
Pig gut	noc	7.16E-05
Pig gut	cobC	7.13E-05
Pig gut	cvfB	7.09E-05
Pig gut	bglA_2	7.05E-05
Pig gut	phnE	7.01E-05
Pig gut	hrtA_2	6.95E-05
Pig gut	nlhH	6.89E-05
Pig gut	prsA_1	6.84E-05
Pig gut	addA_2	6.79E-05
Pig gut	xre	6.77E-05
Chicken gut	ezrA_1	0.000826748088
Chicken gut	tagA_2	0.0007685403689
Chicken gut	rpsD_2	0.0004603812704
Chicken gut	ezrA_2	0.0003327994491
Chicken gut	rpsD_1	0.0003264078405
Chicken gut	wbbI	0.0002830253216
Chicken gut	cotSA	0.0002722820791
Chicken gut	glpF_2	0.0002674531715
Chicken gut	murF_2	0.0002441431861
Chicken gut	mprA	0.0002198836883
Chicken gut	dgoD_1	0.0002196825808
Chicken gut	manZ	0.0001543064864
Chicken gut	yveA_1	0.0001541432721
Chicken gut	casC_3	0.0001515827607
Chicken gut	dnaD_2	0.0001474023738
Chicken gut	menC	0.000146957289
Chicken gut	spxA_2	0.0001469243289
Chicken gut	artM	0.0001292559464
Chicken gut	ykoE_2	0.0001262870501
Chicken gut	nlaIVR	0.0001250103523
Chicken gut	lplJ	0.0001242225553
Chicken gut	gla_2	0.0001196273879
Chicken gut	gtf3	0.0001120431116
Chicken gut	mnaA_2	0.0001113483886
Chicken gut	yrrK	0.0001051341533
Chicken gut	gdpP_1	9.93E-05
Chicken gut	xylB_2	9.81E-05
Chicken gut	grpE_2	9.60E-05
Chicken gut	ifcA	9.21E-05
Chicken gut	greA	8.61E-05
Chicken gut	yvqK	8.20E-05
Chicken gut	acr3	7.84E-05
Chicken gut	arsC	7.68E-05
Chicken gut	sigA_1	7.64E-05
Chicken gut	iga_2	7.59E-05
Chicken gut	rhaB	7.09E-05
Chicken gut	veg	6.99E-05
Chicken gut	azoR	6.98E-05
Chicken gut	comEC	6.81E-05
Chicken gut	chrR	6.73E-05
Chicken gut	trxA_1	6.67E-05
Chicken gut	coaD_2	6.43E-05
Chicken gut	ldhD	6.13E-05
Chicken gut	lnrL	6.10E-05
Chicken gut	divIB	6.04E-05
Chicken gut	qacA_2	5.99E-05
Chicken gut	leuS_1	5.71E-05
Chicken gut	yedJ_2	5.69E-05
Chicken gut	strA_2	5.68E-05
Chicken gut	menH	5.65E-05
Chicken gut	mgtB_2	5.60E-05
Chicken gut	infC_2	5.57E-05
Chicken gut	ytlR_1	5.17E-05
Chicken gut	rbgA_1	5.17E-05
Chicken gut	nnrD	5.12E-05
Chicken gut	rsuA_2	5.11E-05
Chicken gut	rhaS_5	4.99E-05
Chicken gut	pepX_2	4.94E-05
Chicken gut	banIM	4.90E-05
Chicken gut	xerC	4.86E-05
Chicken gut	fni_1	4.73E-05
Chicken gut	smc	4.69E-05
Chicken gut	cysM	4.58E-05
Chicken gut	higB-1	4.54E-05
Chicken gut	yheI_2	4.54E-05
Chicken gut	rdgB_1	4.34E-05
Chicken gut	cas9	4.29E-05
Chicken gut	rbsK/rbiA_1	4.29E-05
Chicken gut	deoC	4.27E-05
Chicken gut	prsA	4.23E-05
Chicken gut	csqR	4.20E-05
Chicken gut	rnj2_2	4.09E-05
Chicken gut	dacA_1	3.99E-05
Chicken gut	comFA_2	3.92E-05
Chicken gut	hup_2	3.89E-05
Chicken gut	glf_2	3.88E-05
Chicken gut	inuJ_1	3.87E-05
Chicken gut	ftsH	3.82E-05
Chicken gut	tnpR	3.81E-05
Chicken gut	cycA	3.73E-05
Chicken gut	hepT_1	3.67E-05
Chicken gut	sbnD	3.67E-05
Chicken gut	clcA_3	3.66E-05
Chicken gut	mreB	3.64E-05
Chicken gut	oppD_2	3.63E-05
Chicken gut	yxdL	3.63E-05
Chicken gut	gmuE_1	3.53E-05
Chicken gut	ygbT_3	3.46E-05
Chicken gut	cshA_1	3.38E-05
Chicken gut	srmB_2	3.37E-05
Chicken gut	spo0J_2	3.34E-05
Chicken gut	ftsA	3.27E-05
Chicken gut	yjaB	3.26E-05
Chicken gut	hrcA_2	3.26E-05
Chicken gut	srp54	3.18E-05
Chicken gut	fetA_1	3.16E-05
Chicken gut	glnA_3	3.15E-05
Chicken gut	pyrR_3	3.14E-05
Chicken gut	lutP	3.01E-05
Chicken gut	menA_3	3.01E-05
