## Supplementary Table 7 for "A contextualised protein language model reveals the functional syntax of bacterial evolution"

AMR Finder Plus Element Symbol	Subtype	Class	Subclass	Rank Biserial	Rate of resistance (%)	Adjusted p-value	Element penetrance (%)	Number of genomes	Number of proteins	Number of proteins per genome	Element name	Gene name	Gene product	p-value (unadjusted)	Attribution median
blaHER	AMR	BETA-LACTAM	BETA-LACTAM	0.935	0.0	2.6e-02	0.05	2	2	1.0	HER family class A beta-lactamase	bla	class A beta-lactamase	1.1e-02	9.2e-09
mcr-9	AMR	COLISTIN	COLISTIN	0.534	57.14	4.4e-03	0.17	7	10	1.43	MCR-9 family phosphoethanolamine--lipid A transferase	mcr-9	MCR-9 family phosphoethanolamine--lipid A transferase	1.7e-03	0.0e+00
tet(G)	AMR	TETRACYCLINE	TETRACYCLINE	0.401	100.0	9.7e-05	0.42	18	33	1.83	tetracycline efflux MFS transporter Tet(G)	tet(G)	tetracycline efflux MFS transporter Tet(G)	3.3e-05	0.0e+00
blaHER-3	AMR	BETA-LACTAM	BETA-LACTAM	0.394	67.5	4.9e-09	0.94	40	76	1.9	class A beta-lactamase HER-3		class A beta-lactamase HER-3	1.3e-09	0.0e+00
iutA	VIRULENCE			0.388	68.26	0.0e+00	14.33	608	608	1.0	ferric aerobactin receptor IutA	iutA	TonB-dependent receptor	0.0e+00	0.0e+00
tet(A)	AMR	TETRACYCLINE	TETRACYCLINE	0.371	99.25	0.0e+00	28.36	1203	2382	1.98	tetracycline efflux MFS transporter Tet(A)	tet(A)	tetracycline efflux MFS transporter Tet(A)	0.0e+00	0.0e+00
iucB	VIRULENCE			0.364	72.79	0.0e+00	13.34	566	566	1.0	N(6)-hydroxylysine O-acetyltransferase IucB	iucB	acetyltransferase	0.0e+00	0.0e+00
shsP	HEAT			0.36	20.0	5.5e-02	0.24	10	10	1.0	small heat shock protein sHSP20-GI	hsp20-GI	small heat shock protein sHSP20-GI	2.4e-02	7.0e-10
blaCTX-M-65	AMR	BETA-LACTAM	CEPHALOSPORIN	0.354	96.24	0.0e+00	3.14	133	258	1.94	extended-spectrum class A beta-lactamase CTX-M-65		class A extended-spectrum beta-lactamase CTX-M-65	0.0e+00	0.0e+00
qnrS1	AMR	QUINOLONE	QUINOLONE	0.351	25.0	8.9e-02	0.19	8	8	1.0	quinolone resistance pentapeptide repeat protein QnrS1		quinolone resistance pentapeptide repeat protein QnrS1	4.3e-02	0.0e+00
ybtQ	VIRULENCE			0.349	95.98	0.0e+00	12.33	523	523	1.0	yersiniabactin ABC transporter ATP-binding/permease protein YbtQ	ybtQ	yersiniabactin ABC transporter ATP-binding/permease protein YbtQ	0.0e+00	0.0e+00
aph(6)-Ic	AMR	AMINOGLYCOSIDE	STREPTOMYCIN	0.349	97.47	7.1e-15	1.86	79	170	2.15	aminoglycoside O-phosphotransferase APH(6)-Ic	aph(6)-Ic	aminoglycoside O-phosphotransferase APH(6)-Ic	1.6e-15	0.0e+00
aph(3')-IIa	AMR	AMINOGLYCOSIDE	KANAMYCIN	0.349	97.5	1.0e-14	1.89	80	168	2.1	aminoglycoside O-phosphotransferase APH(3')-IIa	aph(3')-II	aminoglycoside O-phosphotransferase APH(3')-IIa	2.3e-15	0.0e+00
tet(B)	AMR	TETRACYCLINE	TETRACYCLINE	0.348	99.64	0.0e+00	19.85	842	1655	1.97	tetracycline efflux MFS transporter Tet(B)	tet(B)	tetracycline efflux MFS transporter Tet(B)	0.0e+00	0.0e+00
terZ	METAL	TELLURIUM	TELLURIUM	0.347	69.39	0.0e+00	10.4	441	484	1.1	tellurium resistance-associated protein TerZ		tellurium resistance protein TerZ	0.0e+00	0.0e+00
iroN	VIRULENCE			0.347	98.5	0.0e+00	9.41	399	399	1.0	siderophore salmochelin receptor IroN	iroN	siderophore salmochelin receptor IroN	0.0e+00	0.0e+00
floR	AMR	PHENICOL	CHLORAMPHENICOL/FLORFENICOL	0.341	97.21	0.0e+00	5.92	251	490	1.95	chloramphenicol/florfenicol efflux MFS transporter FloR	floR	chloramphenicol/florfenicol efflux MFS transporter FloR	0.0e+00	0.0e+00
ybtP	VIRULENCE			0.341	95.98	0.0e+00	12.33	523	523	1.0	yersiniabactin ABC transporter ATP-binding/permease protein YbtP	ybtP	yersiniabactin ABC transporter ATP-binding/permease protein YbtP	0.0e+00	0.0e+00
aadA7	AMR	AMINOGLYCOSIDE	STREPTOMYCIN	0.341	100.0	4.2e-05	0.52	22	50	2.27	ANT(3'')-Ia family aminoglycoside nucleotidyltransferase AadA7	aadA	AadA family aminoglycoside 3''-O-nucleotidyltransferase	1.4e-05	0.0e+00
dfrA12	AMR	TRIMETHOPRIM	TRIMETHOPRIM	0.341	100.0	4.2e-03	0.31	13	25	1.92	trimethoprim-resistant dihydrofolate reductase DfrA12	dfrA12	trimethoprim-resistant dihydrofolate reductase DfrA12	1.6e-03	0.0e+00
ireA	VIRULENCE			0.341	100.0	1.8e-02	0.26	11	17	1.55	TonB-dependent siderophore receptor IreA	ireA	TonB-dependent siderophore receptor IreA	7.4e-03	0.0e+00
blaCTX-M	AMR	BETA-LACTAM	CEPHALOSPORIN	0.341	100.0	2.1e-02	0.31	13	16	1.23	CTX-M family extended-spectrum class A beta-lactamase	bla	class A beta-lactamase	9.0e-03	0.0e+00
papC	VIRULENCE			0.341	100.0	3.0e-02	0.26	11	14	1.27	P fimbrial usher protein PapC	papC	outer membrane usher protein PapC	1.3e-02	0.0e+00
papG-II	VIRULENCE			0.341	100.0	5.5e-02	0.26	11	11	1.0	P fimbria tip G-adhesin PapG-II	papG-II	fimbrial protein	2.5e-02	0.0e+00
papF	VIRULENCE			0.341	100.0	5.5e-02	0.26	11	11	1.0	P fimbrial tip protein PapF	papF	fimbrial protein	2.5e-02	0.0e+00
papE	VIRULENCE			0.341	100.0	5.5e-02	0.26	11	11	1.0	P fimbrial minor subunit PapE	papE	fimbrial protein PapE	2.5e-02	0.0e+00
bleO	AMR	BLEOMYCIN	BLEOMYCIN	0.341	100.0	6.7e-02	0.12	5	10	2.0	bleomycin binding protein	bleO	bleomycin binding protein	3.1e-02	0.0e+00
terE	METAL	TELLURIUM	TELLURIUM	0.341	100.0	7.9e-02	0.21	9	9	1.0	tellurium resistance cAMP binding protein TerE	terE	tellurium resistance cAMP binding protein TerE	3.8e-02	0.0e+00
terC	METAL	TELLURIUM	TELLURIUM	0.341	100.0	9.5e-02	0.19	8	8	1.0	tellurium resistance membrane protein TerC	terC	tellurium resistance membrane protein TerC	4.7e-02	0.0e+00
terB	METAL	TELLURIUM	TELLURIUM	0.341	100.0	9.5e-02	0.19	8	8	1.0	tellurium resistance membrane protein TerB	terB	tellurium resistance membrane protein TerB	4.7e-02	0.0e+00
aadA22	AMR	AMINOGLYCOSIDE	STREPTOMYCIN	0.341	66.67	1.4e-01	0.07	3	6	2.0	ANT(3'')-Ia family aminoglycoside nucleotidyltransferase AadA22		ANT(3'')-Ia family aminoglycoside nucleotidyltransferase AadA22	7.4e-02	0.0e+00
mph(A)	AMR	MACROLIDE	AZITHROMYCIN/ERYTHROMYCIN/SPIRAMYCIN/TELITHROMYCIN	0.341	100.0	1.4e-01	0.07	3	6	2.0	Mph(A) family macrolide 2'-phosphotransferase	mph(A)	Mph(A) family macrolide 2'-phosphotransferase	7.4e-02	0.0e+00
dfrA17	AMR	TRIMETHOPRIM	TRIMETHOPRIM	0.341	100.0	1.4e-01	0.07	3	6	2.0	trimethoprim-resistant dihydrofolate reductase DfrA17		trimethoprim-resistant dihydrofolate reductase DfrA17	7.4e-02	0.0e+00
aadA5	AMR	AMINOGLYCOSIDE	STREPTOMYCIN	0.341	100.0	1.4e-01	0.07	3	6	2.0	ANT(3'')-Ia family aminoglycoside nucleotidyltransferase AadA5		ANT(3'')-Ia family aminoglycoside nucleotidyltransferase AadA5	7.4e-02	0.0e+00
dfrA19	AMR	TRIMETHOPRIM	TRIMETHOPRIM	0.341	100.0	1.7e-01	0.05	2	5	2.5	trimethoprim-resistant dihydrofolate reductase DfrA19	dfrA19	trimethoprim-resistant dihydrofolate reductase DfrA19	9.3e-02	0.0e+00
aac(3)-IIg	AMR	AMINOGLYCOSIDE	GENTAMICIN	0.341	100.0	2.1e-01	0.02	1	4	4.0	aminoglycoside N-acetyltransferase AAC(3)-IIg		AAC(3)-II family aminoglycoside N-acetyltransferase	1.2e-01	0.0e+00
arr	AMR	RIFAMYCIN	RIFAMYCIN	0.341	100.0	2.1e-01	0.02	1	4	4.0	NAD(+)--rifampin ADP-ribosyltransferase		NAD(+)--rifampin ADP-ribosyltransferase	1.2e-01	0.0e+00
blaSHV-12	AMR	BETA-LACTAM	CEFIDEROCOL/CEPHALOSPORIN	0.341	100.0	2.1e-01	0.05	2	4	2.0	extended-spectrum class A beta-lactamase SHV-12		class A extended-spectrum beta-lactamase SHV-12	1.2e-01	0.0e+00
aadA6	AMR	AMINOGLYCOSIDE	STREPTOMYCIN	0.341	100.0	2.1e-01	0.05	2	4	2.0	ANT(3'')-Ia family aminoglycoside nucleotidyltransferase AadA6	aadA	ANT(3'')-Ia family aminoglycoside nucleotidyltransferase AadA6	1.2e-01	0.0e+00
qnrS2	AMR	QUINOLONE	QUINOLONE	0.341	100.0	2.1e-01	0.05	2	4	2.0	quinolone resistance pentapeptide repeat protein QnrS2		quinolone resistance pentapeptide repeat protein QnrS2	1.2e-01	0.0e+00
aac(6')-IIc	AMR	AMINOGLYCOSIDE	GENTAMICIN/KANAMYCIN/TOBRAMYCIN	0.341	100.0	2.5e-01	0.02	1	3	3.0	aminoglycoside N-acetyltransferase AAC(6')-IIc		aminoglycoside N-acetyltransferase AAC(6')-IIc	1.5e-01	0.0e+00
catA1	AMR	PHENICOL	CHLORAMPHENICOL	0.341	100.0	2.5e-01	0.07	3	3	1.0	type A-1 chloramphenicol O-acetyltransferase		type A-1 chloramphenicol O-acetyltransferase	1.5e-01	0.0e+00
emrE	BIOCIDE	EFFLUX	EFFLUX	0.341	100.0	3.0e-01	0.05	2	2	1.0	multidrug efflux SMR transporter EmrE	emrE	SMR family multidrug efflux protein EmrE	2.0e-01	0.0e+00
catA2	AMR	PHENICOL	CHLORAMPHENICOL	0.341	100.0	3.0e-01	0.02	1	2	2.0	type A-2 chloramphenicol O-acetyltransferase CatII		type A-2 chloramphenicol O-acetyltransferase CatII	2.0e-01	0.0e+00
blaPSE	AMR	BETA-LACTAM	BETA-LACTAM	0.341	100.0	3.0e-01	0.05	2	2	1.0	PSE family carbenicillin-hydrolyzing class A beta-lactamase		beta-lactamase	2.0e-01	0.0e+00
blaCTX-M-14	AMR	BETA-LACTAM	CEPHALOSPORIN	0.341	100.0	3.0e-01	0.02	1	2	2.0	extended-spectrum class A beta-lactamase CTX-M-14		class A extended-spectrum beta-lactamase CTX-M-14	2.0e-01	0.0e+00
blaCTX-M-15	AMR	BETA-LACTAM	CEPHALOSPORIN	0.341	100.0	3.0e-01	0.05	2	2	1.0	extended-spectrum class A beta-lactamase CTX-M-15		class A extended-spectrum beta-lactamase CTX-M-15	2.0e-01	0.0e+00
dfrA7	AMR	TRIMETHOPRIM	TRIMETHOPRIM	0.341	100.0	3.0e-01	0.05	2	2	1.0	trimethoprim-resistant dihydrofolate reductase DfrA7		trimethoprim-resistant dihydrofolate reductase DfrA7	2.0e-01	0.0e+00
rmtB1	AMR	AMINOGLYCOSIDE	AMINOGLYCOSIDE	0.341	100.0	3.0e-01	0.02	1	2	2.0	16S rRNA (guanine(1405)-N(7))-methyltransferase RmtB1		16S rRNA (guanine(1405)-N(7))-methyltransferase RmtB1	2.0e-01	0.0e+00
qnrA1	AMR	QUINOLONE	QUINOLONE	0.341	100.0	3.0e-01	0.02	1	2	2.0	quinolone resistance pentapeptide repeat protein QnrA1		quinolone resistance pentapeptide repeat protein QnrA1	2.0e-01	0.0e+00
qnrB2	AMR	QUINOLONE	QUINOLONE	0.341	100.0	3.0e-01	0.02	1	2	2.0	quinolone resistance pentapeptide repeat protein QnrB2		quinolone resistance pentapeptide repeat protein QnrB2	2.0e-01	0.0e+00
qacG2	BIOCIDE	QUATERNARY AMMONIUM	QUATERNARY AMMONIUM	0.341	100.0	3.0e-01	0.02	1	2	2.0	quaternary ammonium compound efflux SMR transporter QacG2	qacG2	quaternary ammonium compound efflux SMR transporter QacG2	2.0e-01	0.0e+00
dfrB3	AMR	TRIMETHOPRIM	TRIMETHOPRIM	0.341	100.0	3.0e-01	0.02	1	2	2.0	trimethoprim-resistant dihydrofolate reductase DfrB3		trimethoprim-resistant dihydrofolate reductase DfrB3	2.0e-01	0.0e+00
qac	BIOCIDE	QUATERNARY AMMONIUM	QUATERNARY AMMONIUM	0.341	100.0	3.0e-01	0.02	1	2	2.0	Qac family quaternary ammonium compound efflux SMR transporter	qac	Qac family quaternary ammonium compound efflux SMR transporter	2.0e-01	0.0e+00
aph(3'')	AMR	AMINOGLYCOSIDE	STREPTOMYCIN	0.341	100.0	3.8e-01	0.02	1	1	1.0	APH(3'') family aminoglycoside O-phosphotransferase		APH(3'') family aminoglycoside O-phosphotransferase	2.8e-01	0.0e+00
mph(G)	AMR	MACROLIDE	ERYTHROMYCIN	0.341	100.0	3.8e-01	0.02	1	1	1.0	Mph(G) family macrolide 2'-phosphotransferase	mph_3	Mph(E)/Mph(G) family macrolide 2'-phosphotransferase	2.8e-01	0.0e+00
mef(C)	AMR	MACROLIDE	ERYTHROMYCIN	0.341	100.0	3.8e-01	0.02	1	1	1.0	macrolide efflux MFS transporter Mef(C)	mef(C)	macrolide efflux MFS transporter Mef(C)	2.8e-01	0.0e+00
blaSHV	AMR	BETA-LACTAM	BETA-LACTAM	0.341	100.0	3.8e-01	0.02	1	1	1.0	SHV family class A beta-lactamase		beta-lactamase TEM	2.8e-01	0.0e+00
erm(42)	AMR	LINCOSAMIDE/MACROLIDE	CLINDAMYCIN/ERYTHROMYCIN	0.341	100.0	3.8e-01	0.02	1	1	1.0	23S rRNA (adenine(2058)-N(6))-methyltransferase Erm(42)	erm(42)	23S rRNA (adenine(2058)-N(6))-methyltransferase Erm(42)	2.8e-01	0.0e+00
estT	AMR	MACROLIDE	TYLOSIN	0.341	100.0	3.8e-01	0.02	1	1	1.0	macrolide hydrolase EstT		alpha/beta fold hydrolase	2.8e-01	0.0e+00
sul2	AMR	SULFONAMIDE	SULFONAMIDE	0.34	98.68	0.0e+00	14.31	607	1191	1.96	sulfonamide-resistant dihydropteroate synthase Sul2	sul2	sulfonamide-resistant dihydropteroate synthase Sul2	0.0e+00	0.0e+00
iss	VIRULENCE			0.34	98.51	0.0e+00	9.48	402	402	1.0	increased serum survival lipoprotein Iss	iss	increased serum survival lipoprotein Iss	0.0e+00	0.0e+00
iroE	VIRULENCE			0.339	98.5	0.0e+00	9.43	400	400	1.0	catecholate siderophore esterase IroE	iroE	catecholate siderophore esterase IroE	0.0e+00	0.0e+00
aph(3'')-Ib	AMR	AMINOGLYCOSIDE	STREPTOMYCIN	0.338	84.79	0.0e+00	26.97	1144	2332	2.04	aminoglycoside O-phosphotransferase APH(3'')-Ib	aph(3'')	aminoglycoside O-phosphotransferase APH(3'')-Ib	0.0e+00	0.0e+00
cvaB	VIRULENCE			0.338	98.47	0.0e+00	9.24	392	392	1.0	colicin V export peptidase/ABC transporter CvaB		microcin H47 export transporter peptidase/ATP-binding subunit MchF	0.0e+00	0.0e+00
aph(4)-Ia	AMR	AMINOGLYCOSIDE	HYGROMYCIN	0.337	95.48	0.0e+00	4.69	199	403	2.03	aminoglycoside O-phosphotransferase APH(4)-Ia	aph(4)-Ia	aminoglycoside O-phosphotransferase APH(4)-Ia	0.0e+00	0.0e+00
iroD	VIRULENCE			0.337	98.5	0.0e+00	9.43	400	400	1.0	catecholate siderophore esterase IroD	iroD	catecholate siderophore esterase IroD	0.0e+00	0.0e+00
ble	AMR	BLEOMYCIN	BLEOMYCIN	0.336	97.5	3.4e-14	1.89	80	174	2.17	bleomycin binding protein BLMT	ble	bleomycin binding protein BLMT	8.2e-15	0.0e+00
cvaC	VIRULENCE			0.334	98.38	0.0e+00	8.72	370	370	1.0	colicin V	cvaC	colicin V	0.0e+00	0.0e+00
tet(C)	AMR	TETRACYCLINE	TETRACYCLINE	0.334	98.9	2.5e-14	2.15	91	178	1.96	tetracycline efflux MFS transporter Tet(C)	tet(C)	tetracycline efflux MFS transporter Tet(C)	5.8e-15	0.0e+00
aac(3)-IId	AMR	AMINOGLYCOSIDE	GENTAMICIN	0.326	95.65	3.1e-10	1.63	69	128	1.86	aminoglycoside N-acetyltransferase AAC(3)-IId	aac(3)	aminoglycoside N-acetyltransferase AAC(3)-IId	8.0e-11	0.0e+00
dfrA14	AMR	TRIMETHOPRIM	TRIMETHOPRIM	0.325	93.22	0.0e+00	2.78	118	231	1.96	trimethoprim-resistant dihydrofolate reductase DfrA14	dfrA	trimethoprim-resistant dihydrofolate reductase DfrA14	0.0e+00	0.0e+00
aac(3)-IVa	AMR	AMINOGLYCOSIDE	APRAMYCIN/GENTAMICIN/TOBRAMYCIN	0.324	95.45	0.0e+00	4.67	198	406	2.05	aminoglycoside N-acetyltransferase AAC(3)-IVa	aac(3)	aminoglycoside N-acetyltransferase AAC(3)-IV	0.0e+00	0.0e+00
merA	METAL	MERCURY	MERCURY	0.323	94.33	0.0e+00	19.14	812	978	1.2	mercury(II) reductase	merA	mercury(II) reductase	0.0e+00	0.0e+00
iucC	VIRULENCE			0.323	72.84	0.0e+00	13.37	567	567	1.0	NIS family aerobactin synthetase IucC	iucC	IucA/IucC family siderophore biosynthesis protein	0.0e+00	0.0e+00
merD	METAL	MERCURY	MERCURY	0.323	90.96	0.0e+00	12.0	509	654	1.28	mercury resistance co-regulator MerD	merD	mercury resistance co-regulator MerD	0.0e+00	0.0e+00
aph(6)-Id	AMR	AMINOGLYCOSIDE	STREPTOMYCIN	0.322	85.23	0.0e+00	26.66	1131	2311	2.04	aminoglycoside O-phosphotransferase APH(6)-Id	aph(6)-I	aminoglycoside O-phosphotransferase APH(6)-Id	0.0e+00	0.0e+00
merP	METAL	MERCURY	MERCURY	0.322	94.21	0.0e+00	19.54	829	1381	1.67	mercury resistance system periplasmic binding protein MerP	merP	mercury resistance system periplasmic binding protein MerP	0.0e+00	0.0e+00
aph(3')-Ia	AMR	AMINOGLYCOSIDE	KANAMYCIN	0.32	89.96	0.0e+00	6.34	269	521	1.94	aminoglycoside O-phosphotransferase APH(3')-Ia	aph(3')-I	aminoglycoside O-phosphotransferase APH(3')-Ia	0.0e+00	0.0e+00
fosA3	AMR	FOSFOMYCIN	FOSFOMYCIN	0.32	87.5	2.6e-07	1.13	48	90	1.88	fosfomycin resistance glutathione transferase FosA3		fosfomycin resistance glutathione transferase FosA3	7.4e-08	0.0e+00
merR	METAL	MERCURY	MERCURY	0.318	93.85	0.0e+00	19.92	845	1012	1.2	mercury resistance transcriptional regulator MerR	merR	Hg(II)-responsive transcriptional regulator	0.0e+00	0.0e+00
cmlA5	AMR	PHENICOL	CHLORAMPHENICOL	0.317	92.86	5.6e-03	0.33	14	27	1.93	chloramphenicol efflux MFS transporter CmlA5	cmlA	chloramphenicol efflux MFS transporter CmlA5	2.2e-03	0.0e+00
merT	METAL	MERCURY	MERCURY	0.314	91.08	0.0e+00	12.42	527	676	1.28	mercuric transport protein MerT	merT	mercuric transport protein MerT	0.0e+00	0.0e+00
merE	METAL	MERCURY	MERCURY	0.314	91.24	0.0e+00	11.83	502	644	1.28	broad-spectrum mercury transporter MerE	merE	broad-spectrum mercury transporter MerE	0.0e+00	0.0e+00
merB	METAL	MERCURY	ORGANOMERCURY	0.313	94.03	1.4e-05	1.58	67	67	1.0	organomercurial lyase MerB	merB	organomercurial lyase MerB	4.5e-06	0.0e+00
merC	METAL	MERCURY	ORGANOMERCURY	0.31	90.42	0.0e+00	10.58	449	582	1.3	organomercurial transporter MerC	merC	organomercurial transporter MerC	0.0e+00	0.0e+00
terD	METAL	TELLURIUM	TELLURIUM	0.307	69.93	0.0e+00	10.58	449	498	1.11	tellurium resistance membrane protein TerD	terD	tellurium resistance membrane protein TerD	0.0e+00	0.0e+00
blaTEM-1	AMR	BETA-LACTAM	BETA-LACTAM	0.304	68.1	0.0e+00	13.74	583	1081	1.85	broad-spectrum class A beta-lactamase TEM-1	blaTEM	class A broad-spectrum beta-lactamase TEM-1	0.0e+00	0.0e+00
terW	METAL	TELLURIUM	TELLURIUM	0.304	69.37	0.0e+00	10.47	444	468	1.05	tellurium resistance protein TerW	terW	tellurium resistance protein TerW	0.0e+00	0.0e+00
merF	METAL	MERCURY	MERCURY	0.301	92.86	5.7e-02	0.33	14	14	1.0	mercury resistance system transport protein MerF	merF	mercury resistance system transport protein MerF	2.6e-02	0.0e+00
aac(6')-Ib	AMR	AMINOGLYCOSIDE	GENTAMICIN	0.297	18.52	4.7e-04	0.64	27	49	1.81	AAC(6')-Ib family aminoglycoside 6'-N-acetyltransferase	aac(6')-Ib	AAC(6')-Ib family aminoglycoside 6'-N-acetyltransferase	1.6e-04	0.0e+00
qnrB19	AMR	QUINOLONE	QUINOLONE	0.292	71.43	2.2e-03	0.5	21	39	1.86	quinolone resistance pentapeptide repeat protein QnrB19		quinolone resistance pentapeptide repeat protein QnrB19	8.0e-04	0.0e+00
clpK	HEAT			0.288	20.0	1.1e-01	0.24	10	10	1.0	heat shock survival AAA family ATPase ClpK	clpK	heat shock survival AAA family ATPase ClpK	5.7e-02	0.0e+00
blaCARB-2	AMR	BETA-LACTAM	BETA-LACTAM	0.285	85.71	2.4e-03	0.5	21	40	1.9	PSE family carbenicillin-hydrolyzing class A beta-lactamase CARB-2		PSE family carbenicillin-hydrolyzing class A beta-lactamase CARB-2	9.0e-04	0.0e+00
mcr-9.1	AMR	COLISTIN	COLISTIN	0.283	88.2	0.0e+00	3.8	161	308	1.91	phosphoethanolamine--lipid A transferase MCR-9.1		phosphoethanolamine--lipid A transferase MCR-9.1	0.0e+00	0.0e+00
qacEdelta1	BIOCIDE	QUATERNARY AMMONIUM	QUATERNARY AMMONIUM	0.265	81.83	0.0e+00	14.14	600	1187	1.98	quaternary ammonium compound efflux SMR transporter QacE delta 1	qacE	quaternary ammonium compound efflux SMR transporter QacE delta 1	0.0e+00	0.0e+00
aac(6')-Ib4	AMR	AMINOGLYCOSIDE	GENTAMICIN	0.263	12.5	1.4e-01	0.19	8	10	1.25	aminoglycoside N-acetyltransferase AAC(6')-Ib4		aminoglycoside N-acetyltransferase AAC(6')-Ib4	7.4e-02	0.0e+00
iucA	VIRULENCE			0.262	68.04	0.0e+00	14.31	607	607	1.0	aerobactin synthase IucA	iucA	IucA/IucC family siderophore biosynthesis protein	0.0e+00	0.0e+00
fosA7.3	AMR	FOSFOMYCIN	FOSFOMYCIN	0.251	90.38	2.8e-05	1.23	52	97	1.87	fosfomycin resistance glutathione transferase FosA7.3	fosA	FosA7 family fosfomycin resistance glutathione transferase	9.3e-06	0.0e+00
aadA1	AMR	AMINOGLYCOSIDE	STREPTOMYCIN	0.249	79.72	0.0e+00	13.6	577	1153	2.0	ANT(3'')-Ia family aminoglycoside nucleotidyltransferase AadA1	aadA1	ANT(3'')-Ia family aminoglycoside nucleotidyltransferase AadA1	0.0e+00	0.0e+00
qacE	BIOCIDE	QUATERNARY AMMONIUM	QUATERNARY AMMONIUM	0.249	51.16	4.9e-07	2.03	86	142	1.65	quaternary ammonium compound efflux SMR transporter QacE	qacE	QacE family quaternary ammonium compound efflux SMR transporter	1.4e-07	0.0e+00
blaCMY-2	AMR	BETA-LACTAM	CEPHALOSPORIN	0.247	80.58	0.0e+00	8.13	345	623	1.81	extended-spectrum class C beta-lactamase CMY-2		class C beta-lactamase CMY-2	0.0e+00	0.0e+00
sul1	AMR	SULFONAMIDE	SULFONAMIDE	0.239	77.56	0.0e+00	14.71	624	1272	2.04	sulfonamide-resistant dihydropteroate synthase Sul1	sul1	sulfonamide-resistant dihydropteroate synthase Sul1	0.0e+00	0.0e+00
silC	METAL	COPPER/SILVER	COPPER/SILVER	0.231	50.85	0.0e+00	22.3	946	978	1.03	Cu(+)/Ag(+) efflux RND transporter outer membrane channel SilC	silC	Cu(+)/Ag(+) efflux RND transporter outer membrane channel SilC	0.0e+00	0.0e+00
gyrA_D87Y	POINT	QUINOLONE	QUINOLONE	0.227	83.69	8.2e-11	6.65	282	282	1.0	Escherichia quinolone resistant GyrA	gyrA	DNA topoisomerase (ATP-hydrolyzing) subunit A	2.1e-11	0.0e+00
arsA	METAL	ARSENIC	ARSENITE	0.225	82.43	1.0e-03	1.74	74	75	1.01	arsenite efflux transporter ATPase subunit ArsA	arsA	arsenite efflux transporter ATPase subunit ArsA	3.7e-04	0.0e+00
tet(M)	AMR	TETRACYCLINE	TETRACYCLINE	0.213	85.71	1.6e-01	0.17	7	14	2.0	tetracycline resistance ribosomal protection protein Tet(M)	tet(M)	tetracycline resistance ribosomal protection protein Tet(M)	8.4e-02	0.0e+00
iucD	VIRULENCE			0.203	72.79	0.0e+00	13.34	566	566	1.0	NADPH-dependent L-lysine N(6)-monooxygenase IucD	iucD	L-lysine N6-monooxygenase	0.0e+00	0.0e+00
blaTEM	AMR	BETA-LACTAM	BETA-LACTAM	0.196	52.54	7.3e-03	1.39	59	66	1.12	TEM family class A beta-lactamase	blaTEM	hypothetical protein	2.9e-03	0.0e+00
fosA7.4	AMR	FOSFOMYCIN	FOSFOMYCIN	0.189	57.14	2.0e-01	0.17	7	14	2.0	fosfomycin resistance glutathione transferase FosA7.4	fosA	FosA7 family fosfomycin resistance glutathione transferase	1.1e-01	0.0e+00
aadA2	AMR	AMINOGLYCOSIDE	STREPTOMYCIN	0.186	62.73	3.2e-06	2.59	110	219	1.99	ANT(3'')-Ia family aminoglycoside nucleotidyltransferase AadA2	aadA	ANT(3'')-Ia family aminoglycoside nucleotidyltransferase AadA2	9.4e-07	0.0e+00
trxLHR	HEAT			0.183	27.27	2.5e-01	0.26	11	11	1.0	heat resistance system thioredoxin Trx-GI	trx-GI	heat resistance system thioredoxin Trx-GI	1.5e-01	0.0e+00
blaCMY	AMR	BETA-LACTAM	CEPHALOSPORIN	0.181	81.48	7.3e-02	0.64	27	34	1.26	CMY-2 family class C beta-lactamase	ampC	CMY2/MIR/ACT/EC family class C beta-lactamase	3.4e-02	0.0e+00
hsp20	HEAT			0.177	22.22	3.0e-01	0.21	9	9	1.0	small heat shock protein sHSP20	hsp20	small heat shock protein sHSP20	1.8e-01	0.0e+00
qacL	BIOCIDE	QUATERNARY AMMONIUM	QUATERNARY AMMONIUM	0.163	75.0	2.4e-01	0.19	8	14	1.75	quaternary ammonium compound efflux SMR transporter QacL	qac	quaternary ammonium compound efflux SMR transporter QacL	1.4e-01	0.0e+00
sinH	VIRULENCE			0.134	53.81	0.0e+00	91.25	3871	3871	1.0	intimin-like inverse autotransporter SinH	sinH	intimin-like inverse autotransporter SinH	0.0e+00	0.0e+00
mchF	VIRULENCE			0.125	66.67	4.6e-01	0.07	3	3	1.0	microcin H47 export transporter peptidase/ATP-binding subunit MchF		peptidase domain-containing ABC transporter	3.5e-01	0.0e+00
gtgA	VIRULENCE			0.122	52.32	1.3e-12	27.44	1164	1164	1.0	type III secretion system effector protease GtgA	gtgA	type III secretion system effector protease GtgA	3.2e-13	0.0e+00
ant(2'')-Ia	AMR	AMINOGLYCOSIDE	GENTAMICIN/KANAMYCIN/TOBRAMYCIN	0.119	45.83	1.8e-02	1.7	72	139	1.93	aminoglycoside nucleotidyltransferase ANT(2'')-Ia	aadB	aminoglycoside nucleotidyltransferase ANT(2'')-Ia	7.6e-03	0.0e+00
aac(3)-VIa	AMR	AMINOGLYCOSIDE	GENTAMICIN	0.116	60.41	1.9e-05	5.78	245	473	1.93	aminoglycoside N-acetyltransferase AAC(3)-VIa	aac(3)-VIa	aminoglycoside N-acetyltransferase AAC(3)-VIa	6.2e-06	0.0e+00
aac(2')-IIa	AMR	AMINOGLYCOSIDE	KASUGAMYCIN	0.113	80.0	3.8e-01	0.12	5	10	2.0	kasugamycin N-acetyltransferase AAC(2')-IIa		kasugamycin N-acetyltransferase AAC(2')-IIa	2.7e-01	0.0e+00
grdA	AMR	AMINOGLYCOSIDE	GENTAMICIN/PLAZOMICIN	0.112	20.0	2.0e-01	0.94	40	41	1.02	gentamicin resistance ATP-binding protein GrdA	grdA	AAA family ATPase	1.1e-01	0.0e+00
sul3	AMR	SULFONAMIDE	SULFONAMIDE	0.109	71.43	3.5e-01	0.17	7	14	2.0	sulfonamide-resistant dihydropteroate synthase Sul3	sul3	sulfonamide-resistant dihydropteroate synthase Sul3	2.4e-01	0.0e+00
hdeD-GI	HEAT			0.109	27.27	3.8e-01	0.26	11	11	1.0	heat resistance membrane protein HdeD-GI	hdeD-GI	heat resistance membrane protein HdeD-GI	2.7e-01	0.0e+00
silF	METAL	COPPER/SILVER	COPPER/SILVER	0.099	50.69	1.7e-07	22.28	945	973	1.03	Cu(+)/Ag(+) efflux RND transporter periplasmic metallochaperone SilF	cusF	copper ABC transporter substrate-binding protein	4.8e-08	0.0e+00
pcoC	METAL	COPPER	COPPER	0.098	47.88	9.6e-07	20.53	871	877	1.01	copper resistance system metallochaperone PcoC	pcoC	copper resistance system metallochaperone PcoC	2.8e-07	0.0e+00
cmlA1	AMR	PHENICOL	CHLORAMPHENICOL	0.097	60.0	3.8e-01	0.12	5	13	2.6	chloramphenicol efflux MFS transporter CmlA1		Bcr/CflA family efflux MFS transporter	2.7e-01	0.0e+00
pcoB	METAL	COPPER	COPPER	0.092	44.75	9.1e-06	19.07	809	815	1.01	copper-binding protein PcoB	pcoB	copper resistance outer membrane transporter PcoB	2.8e-06	0.0e+00
silS	METAL	COPPER/SILVER	COPPER/SILVER	0.085	50.79	7.3e-06	22.32	947	980	1.03	copper/silver sensor histidine kinase SilS	silS	copper/silver sensor histidine kinase SilS	2.2e-06	0.0e+00
silB	METAL	COPPER/SILVER	COPPER/SILVER	0.084	50.79	9.6e-06	22.32	947	976	1.03	Cu(+)/Ag(+) efflux RND transporter periplasmic adaptor subunit SilB	silB	Cu(+)/Ag(+) efflux RND transporter periplasmic adaptor subunit SilB	3.0e-06	0.0e+00
dfrA51	AMR	TRIMETHOPRIM	TRIMETHOPRIM	0.082	50.0	4.1e-01	0.33	14	14	1.0	trimethoprim-resistant dihydrofolate reductase DfrA51		dihydrofolate reductase	3.0e-01	0.0e+00
fosA7.2	AMR	FOSFOMYCIN	FOSFOMYCIN	0.077	54.84	7.6e-02	2.19	93	180	1.94	fosfomycin resistance glutathione transferase FosA7.2	fosA	FosA7 family fosfomycin resistance glutathione transferase	3.6e-02	0.0e+00
ltcA	VIRULENCE			0.075	50.0	5.6e-01	0.05	2	2	1.0	heat-labile enterotoxin LT subunit A	eltA	heat-labile enterotoxin LT subunit A	4.3e-01	-7.0e-10
lpfB	VIRULENCE			0.072	54.55	9.0e-13	79.51	3373	3373	1.0	long polar fimbrial chaperone LpfB	lpfB	molecular chaperone LpfB	2.2e-13	0.0e+00
kefB-GI	HEAT			0.065	27.27	4.6e-01	0.26	11	11	1.0	heat resistance system K+/H+ antiporter KefB-GI	kefB-GI	heat resistance system K+/H+ antiporter KefB-GI	3.5e-01	0.0e+00
silR	METAL	COPPER/SILVER	COPPER/SILVER	0.064	50.95	7.5e-04	22.44	952	978	1.03	copper/silver response regulator transcription factor SilR	silR	copper/silver response regulator transcription factor SilR	2.6e-04	0.0e+00
arsR	METAL	ARSENIC	ARSENIC	0.063	60.69	3.2e-03	18.41	781	786	1.01	As(III)-sensing metalloregulatory transcriptional repressor ArsR	arsR	transcriptional regulator	1.2e-03	0.0e+00
pcoS	METAL	COPPER	COPPER	0.059	53.85	1.0e-03	23.86	1012	1103	1.09	copper resistance membrane spanning protein PcoS	pcoS	copper resistance membrane spanning protein PcoS	3.7e-04	0.0e+00
pcoD	METAL	COPPER	COPPER	0.053	47.87	8.9e-03	20.49	869	875	1.01	copper resistance inner membrane protein PcoD	pcoD	copper resistance inner membrane protein PcoD	3.6e-03	0.0e+00
silA	METAL	COPPER/SILVER	COPPER/SILVER	0.051	51.01	7.7e-03	22.28	945	966	1.02	Cu(+)/Ag(+) efflux RND transporter permease subunit SilA	silA	Cu(+)/Ag(+) efflux RND transporter permease subunit SilA	3.1e-03	0.0e+00
dfrA1	AMR	TRIMETHOPRIM	TRIMETHOPRIM	0.051	40.0	5.1e-01	0.12	5	10	2.0	trimethoprim-resistant dihydrofolate reductase DfrA1		trimethoprim-resistant dihydrofolate reductase DfrA1	3.9e-01	0.0e+00
mdsB	AMR	EFFLUX	EFFLUX	0.05	49.94	4.8e-08	98.47	4177	4211	1.01	multidrug efflux RND transporter permease subunit MdsB	mdsB	multidrug efflux RND transporter permease subunit MdsB	1.3e-08	0.0e+00
yfdX1	HEAT			0.03	20.0	5.6e-01	0.24	10	10	1.0	heat resistance protein YfdX1	yfdX1	heat resistance protein YfdX1	4.3e-01	-8.1e-10
gyrA_D87N	POINT	QUINOLONE	QUINOLONE	0.029	66.67	5.8e-01	0.14	6	6	1.0	Escherichia quinolone resistant GyrA	gyrA	DNA topoisomerase (ATP-hydrolyzing) subunit A	4.5e-01	0.0e+00
sodC1	VIRULENCE			0.017	41.94	2.4e-01	32.32	1371	1371	1.0	superoxide dismutase [Cu-Zn] SodC1		superoxide dismutase [Cu-Zn]	1.4e-01	0.0e+00
silP	METAL	SILVER	SILVER	0.011	50.37	3.8e-01	22.09	937	962	1.03	Ag(+)-translocating P-type ATPase SilP	silP	Ag(+)-translocating P-type ATPase SilP	2.7e-01	0.0e+00
golS	METAL	GOLD	GOLD	0.01	49.99	2.4e-01	98.33	4171	4193	1.01	Au(I) sensor transcriptional regulator GolS	golS	Au(I) sensor transcriptional regulator GolS	1.4e-01	0.0e+00
parC_S57T	POINT	QUINOLONE	QUINOLONE	0.01	49.92	3.8e-01	28.81	1222	1222	1.0	Escherichia quinolone resistant ParC	parC	DNA topoisomerase 4 subunit A	2.8e-01	0.0e+00
fosA7	AMR	FOSFOMYCIN	FOSFOMYCIN	0.008	39.44	4.6e-01	10.94	464	894	1.93	fosfomycin resistance glutathione transferase FosA7	fosA	fosfomycin resistance glutathione transferase FosA7	3.4e-01	0.0e+00
yfdX2	HEAT			-0.001	27.27	6.4e-01	0.26	11	11	1.0	heat resistance protein YfdX2	yfdX2	heat resistance protein YfdX2	5.0e-01	0.0e+00
pcoA	METAL	COPPER	COPPER	-0.011	48.05	8.7e-01	20.6	874	880	1.01	multicopper oxidase PcoA	pcoA	multicopper oxidase PcoA	7.2e-01	0.0e+00
iroC	VIRULENCE			-0.012	49.4	1.0e+00	99.74	4231	4632	1.09	salmochelin/enterobactin export ABC transporter IroC	iroC	ABC transporter ATP-binding protein	9.2e-01	0.0e+00
silE	METAL	SILVER	SILVER	-0.013	51.11	9.1e-01	22.28	945	983	1.04	silver-binding protein SilE	silE	silver-binding protein SilE	7.5e-01	0.0e+00
golT	METAL	COPPER/GOLD	COPPER/GOLD	-0.016	50.06	1.0e+00	97.76	4147	4170	1.01	gold/copper-translocating P-type ATPase GolT	golT	gold/copper-translocating P-type ATPase GolT	9.6e-01	0.0e+00
iha	VIRULENCE			-0.019	0.0	6.6e-01	0.05	2	2	1.0	bifunctional siderophore receptor/adhesin Iha	iha	bifunctional siderophore receptor/adhesin Iha	5.2e-01	-4.7e-08
iroB	VIRULENCE			-0.024	49.69	1.0e+00	98.92	4196	4597	1.1	salmochelin biosynthesis C-glycosyltransferase IroB	iroB	glycosyltransferase	1.0e+00	0.0e+00
blaCTX-M-1	AMR	BETA-LACTAM	CEPHALOSPORIN	-0.037	25.0	7.2e-01	0.09	4	7	1.75	extended-spectrum class A beta-lactamase CTX-M-1		class A extended-spectrum beta-lactamase CTX-M-1	5.7e-01	-1.4e-09
sseK2	VIRULENCE			-0.037	61.65	1.0e+00	55.33	2347	2347	1.0	type III secretion system effector arginine glycosyltransferase SseK2	sseK2	type III secretion system effector arginine glycosyltransferase	1.0e+00	0.0e+00
fosA7.8	AMR	FOSFOMYCIN	FOSFOMYCIN	-0.043	57.14	8.1e-01	0.33	14	28	2.0	fosfomycin resistance glutathione transferase FosA7.8	fosA	FosA7 family fosfomycin resistance glutathione transferase	6.5e-01	0.0e+00
arsD	METAL	ARSENIC	ARSENITE	-0.045	53.04	1.0e+00	32.98	1399	1432	1.02	arsenite efflux transporter metallochaperone ArsD	arsD	arsenite efflux transporter metallochaperone ArsD	1.0e+00	0.0e+00
gyrA_D87G	POINT	QUINOLONE/TRICLOSAN	QUINOLONE/TRICLOSAN	-0.055	57.14	7.5e-01	0.17	7	7	1.0	Escherichia quinolone/triclosan resistant GyrA	gyrA	DNA gyrase subunit A	6.0e-01	0.0e+00
pcoR	METAL	COPPER	COPPER	-0.055	47.88	1.0e+00	20.53	871	877	1.01	copper response regulator transcription factor PcoR	pcoR	copper response regulator transcription factor PcoR	1.0e+00	0.0e+00
mdsA	AMR	EFFLUX	EFFLUX	-0.076	49.9	1.0e+00	98.59	4182	4209	1.01	multidrug efflux RND transporter periplasmic adaptor subunit MdsA	mdsA	multidrug efflux RND transporter periplasmic adaptor subunit MdsA	1.0e+00	0.0e+00
uhpT_E350Q	POINT	FOSFOMYCIN	FOSFOMYCIN	-0.076	49.42	1.0e+00	99.98	4241	4241	1.0	Escherichia fosfomycin resistant UhpT	uhpT	hexose-6-phosphate:phosphate antiporter	1.0e+00	0.0e+00
sspH2	VIRULENCE			-0.1	53.05	1.0e+00	59.45	2522	2522	1.0	SPI-2 type III secretion system effector E3 ubiquitin transferase SspH2	sspH2	SPI-2 type III secretion system effector E3 ubiquitin transferase SspH2	1.0e+00	0.0e+00
avrA	VIRULENCE			-0.112	52.78	1.0e+00	90.71	3848	3849	1.0	type III secretion system YopJ family effector AvrA	avrA	type III secretion system YopJ family effector AvrA	1.0e+00	0.0e+00
lnu(G)	AMR	LINCOSAMIDE	LINCOSAMIDE	-0.126	33.33	8.4e-01	0.07	3	5	1.67	lincosamide nucleotidyltransferase Lnu(G)	lnuG	lincosamide nucleotidyltransferase Lnu(G)	6.9e-01	-3.0e-09
psi-GI	HEAT			-0.158	27.27	9.5e-01	0.26	11	11	1.0	heat resistance protein PsiE-GI	psiE-GI	heat resistance protein PsiE-GI	8.2e-01	-4.2e-09
spvD	VIRULENCE			-0.164	9.34	1.0e+00	11.86	503	503	1.0	SPI-2 type III secretion system effector cysteine hydrolase SpvD	spvD	SPI-2 type III secretion system effector cysteine hydrolase SpvD	1.0e+00	-6.1e-09
tsh	VIRULENCE			-0.176	11.54	1.0e+00	0.61	26	26	1.0	temperature-sensitive protease autotransporter hemagglutinin Tsh	hbp	autotransporter	9.4e-01	-2.2e-08
invA	VIRULENCE			-0.176	49.43	1.0e+00	99.86	4236	4236	1.0	type III secretion system export apparatus protein InvA	invA	type III secretion system export apparatus protein InvA	1.0e+00	0.0e+00
pcoE	METAL	COPPER	COPPER	-0.178	38.91	1.0e+00	14.66	622	639	1.03	copper resistance system metallochaperone PcoE	pcoE	copper resistance system metallochaperone PcoE	1.0e+00	-3.0e-09
tet(D)	AMR	TETRACYCLINE	TETRACYCLINE	-0.179	100.0	9.1e-01	0.07	3	5	1.67	tetracycline efflux MFS transporter Tet(D)	tet(D)	tetracycline efflux MFS transporter Tet(D)	7.6e-01	0.0e+00
blaTEM-135	AMR	BETA-LACTAM	BETA-LACTAM	-0.219	0.0	8.1e-01	0.02	1	1	1.0	broad-spectrum class A beta-lactamase TEM-135		class A broad-spectrum beta-lactamase TEM-135	6.5e-01	-2.8e-09
gyrA_S83F	POINT	QUINOLONE/TRICLOSAN	QUINOLONE/TRICLOSAN	-0.256	36.84	1.0e+00	0.45	19	19	1.0	Escherichia quinolone/triclosan resistant GyrA	gyrA	DNA topoisomerase (ATP-hydrolyzing) subunit A	9.7e-01	-2.8e-08
mcr-9.2	AMR	COLISTIN	COLISTIN	-0.27	0.0	8.4e-01	0.02	1	1	1.0	phosphoethanolamine--lipid A transferase MCR-9.2	mcr-9	MCR-9 family phosphoethanolamine--lipid A transferase	6.8e-01	-5.8e-09
mph(E)	AMR	MACROLIDE	ERYTHROMYCIN	-0.305	50.0	9.1e-01	0.05	2	2	1.0	Mph(E) family macrolide 2'-phosphotransferase	mph(E)	Mph(E) family macrolide 2'-phosphotransferase	7.7e-01	-5.6e-08
msr(E)	AMR	MACROLIDE/STREPTOGRAMIN	AZITHROMYCIN/ERYTHROMYCIN/STREPTOGRAMIN	-0.307	50.0	9.1e-01	0.05	2	2	1.0	ABC-F type ribosomal protection protein Msr(E)	msr(E)	ABC-F type ribosomal protection protein Msr(E)	7.7e-01	-5.8e-08
acrB_R717Q	POINT	MACROLIDE	AZITHROMYCIN/CLARITHROMYCIN/ERYTHROMYCIN	-0.313	50.0	9.2e-01	0.05	2	2	1.0	Escherichia azithromycin/clarithromycin/erythromycin resistant AcrB		multidrug efflux RND transporter permease subunit	7.8e-01	-6.4e-08
cdtB	VIRULENCE			-0.352	23.11	1.0e+00	14.69	623	623	1.0	cytolethal distending toxin S-CDT	cdtB	cytolethal distending toxin S-CDT	1.0e+00	-3.9e-08
fosA7.7	AMR	FOSFOMYCIN	FOSFOMYCIN	-0.352	33.33	1.0e+00	0.07	3	6	2.0	fosfomycin resistance glutathione transferase FosA7.7	fosA	FosA7 family fosfomycin resistance glutathione transferase	9.3e-01	-2.5e-08
parC_S80I	POINT	QUINOLONE	QUINOLONE	-0.476	0.0	1.0e+00	0.05	2	2	1.0	Escherichia quinolone resistant ParC	parC	DNA topoisomerase IV subunit A	8.8e-01	-2.9e-08
rpoB_V146F	POINT	RIFAMYCIN	RIFAMYCIN	-0.537	0.0	9.5e-01	0.02	1	1	1.0	Escherichia rifamycin resistant RpoB	rpoB	DNA-directed RNA polymerase subunit beta	8.2e-01	-3.6e-08
sseK3	VIRULENCE			-0.637	11.11	1.0e+00	5.73	243	243	1.0	type III secretion system effector arginine glycosyltransferase SseK3	sseK	type III secretion system effector arginine glycosyltransferase	1.0e+00	-1.1e-07
senB	VIRULENCE			-0.698	0.0	1.0e+00	0.02	1	1	1.0	enterotoxin production-related protein TieB		enterotoxin production-related protein TieB	8.9e-01	-5.4e-08
armA	AMR	AMINOGLYCOSIDE	GENTAMICIN	-0.775	0.0	1.0e+00	0.02	1	1	1.0	16S rRNA (guanine(1405)-N(7))-methyltransferase ArmA		ArmA family 16S rRNA (guanine(1405)-N(7))-methyltransferase	9.1e-01	-6.4e-08
arsC	METAL	ARSENIC	ARSENATE	-0.778	4.76	1.0e+00	0.99	42	42	1.0	glutaredoxin-dependent arsenate reductase	arsC	arsenate reductase (glutaredoxin)	1.0e+00	-1.4e-07
blaCMY-4	AMR	BETA-LACTAM	CEPHALOSPORIN	-0.822	0.0	1.0e+00	0.02	1	2	2.0	extended-spectrum class C beta-lactamase CMY-4		class C beta-lactamase CMY-4	9.8e-01	-1.1e-07
blaNDM-1	AMR	BETA-LACTAM	CARBAPENEM	-0.923	0.0	1.0e+00	0.02	1	1	1.0	subclass B1 metallo-beta-lactamase NDM-1		subclass B1 metallo-beta-lactamase NDM-1	9.5e-01	-9.8e-08
folP_P64S	POINT	SULFONAMIDE	SULFONAMIDE	-0.94	0.0	1.0e+00	0.02	1	1	1.0	Escherichia sulfonamide resistant FolP		dihydropteroate synthase	9.5e-01	-1.1e-07
dfrI	AMR	TRIMETHOPRIM	TRIMETHOPRIM	-0.966	0.0	1.0e+00	0.02	1	1	1.0	trimethoprim-resistant dihydrofolate reductase DfrI		hypothetical protein	9.5e-01	-1.3e-07
aac(3)-IIe	AMR	AMINOGLYCOSIDE	GENTAMICIN	-0.991	0.0	1.0e+00	0.02	1	1	1.0	aminoglycoside N-acetyltransferase AAC(3)-IIe		aminoglycoside N-acetyltransferase AAC(3)-IIa	9.6e-01	-1.8e-07
